# IFN*γ* and IFN*γ* mimetics prevent IFN-I-mediated TB susceptibility by regulating iron metabolism and lipid peroxidation

**DOI:** 10.64898/2026.07.01.735930

**Authors:** Prasanna Babu Araveti, Shivraj M. Yabaji, Muhammad Zainul Arifin, Suruchi Lata, Yuriy O. Alekseyev, Alexander A. Gimelbrant, William R. Bishai, Vadim Zhernovkov, Oleksii S. Rukhlenko, Boris N. Kholodenko, Igor Kramnik

## Abstract

Type I interferons (IFN-I) and IFNγ exert divergent effects during tuberculosis, but the mechanisms that determine whether macrophage activation promotes host defense or inflammatory pathology remain incompletely understood. Here, we dissect the interplay between IFN-I and IFNγ in macrophage activation using genetically susceptible B6.Sst1S macrophages. We show that, during tumor necrosis factor (TNF) stimulation, susceptible macrophages enter a persistent pathological activation state (pPAS) characterized by sustained lipid peroxidation and super-induction of IFN-I responses. This pathological state is maintained by autocrine IFN-I signaling. In contrast, IFNγ priming prevents pPAS development by enhancing macrophage resilience to oxidative stress, in part through regulation of iron metabolism and induction of ferritin expression. Computational **c**ell **s**tate **t**ransition **a**ssessment and **r**egulation (cSTAR) analysis identified pathways and small molecules predicted to promote the transition of susceptible macrophages toward an IFNγ-induced, Mtb-resistant state. Consistent with these predictions, the CDK4/6 inhibitor trilaciclib reduced lipid peroxidation by regulating iron metabolism, whereas retinoic acid signaling enhanced GPX4 expression and lipid biosynthesis programs. Combined CDK4/6 inhibition and retinoic acid receptor activation efficiently prevented the pathological activation state. Together, these findings delineate a mechanism of IFN-I/IFNγ crosstalk during macrophage activation and identify pharmacologic strategies to prevent IFN-I-dominant, lipid peroxidation-driven macrophage pathology.
