## Supplementary material for "IFN*γ* and IFN*γ* mimetics prevent IFN-I-mediated TB susceptibility by regulating iron metabolism and lipid peroxidation": Data file 1

### Sheet: Sheet1
Pro ferroptosis	Cholestrol biosynthesis	Lipid metabolism	Cell cycle	Hif1a pathway	Glycolysis
Steap3	Acat3	Abcc1	Aicda	Pdk1	Acss1
Alox5	Arv1	Abcd1	Atad5	Pfkfb3	Acss2
Ncoa4	Cyp51	Acaa1a	Atrx	Slc2a1	Adh1
Lpcat3	Dhcr24	Acaa2	Bcl6	Slc2a3	Adh1
Aco1	Dhcr7	Acaca	Blm	Pgk1	Adh1
Abcc1	Ebp	Acacb	Brca2	Vegfa	Adh4
Acaca	Fdft1	Acad10	Cdc45	Adm	Adh5
Cdo1	Fdps	Acad11	Cdc7	Aldoa	Adh7
Nox4	Ggps1	Acadl	Cdt1	Pfkl	Akr1a1
Zeb1	Hmgcr	Acadm	Dach1	Pfkp	Aldh1a3
Cryab	Hmgcs1	Acads	Dbf4	Tpi1	Aldh1b1
Dpp4	Hsd17b7	Acadvl	Dna2	Eno1	Aldh2
Acsf2	Idi1	Acbd4	Donson	Gapdh	Aldh3a1
Alox12	Idi2	Acbd5	E2f7	Ldha	Aldh3a2
Sat1	Lbr	Acbd6	E2f8	Mif	Aldh3b1
Phkg2	Lss	Acbd7	Fbxo5	Serpine1	Aldh3b3
Bach1	Msmo1	Acly	Fen1	Pgf	Aldh7a1
Myb	Mvd	Acot1	Gins1	Tgfb3	Aldh9a1
Rpl8	Mvk	Acot11	Gins3	Hk2	Aldoa
Pebp1	Nsdhl	Acot12	Gmnn	Bnip3l	Aldob
Alox15	Plpp6	Acot13	Ino80	Bhlhe40	Aldoc
Chac1	Pmvk	Acot2	Lig1	Hif1a	Bpgm
Cs	Sc5d	Acot3	Mcm2		Dlat
Acsl4	Sqle	Acot4	Mcm3		Dld
Fdf1	Tm7sf2	Acot6	Mcm4		Eno1
Sqle		Acot7	Mcm6		Eno2
Gls2		Acot8	Nuggc		Eno3
Keap1		Acot10	Pcna		Fbp1
Cd44		Acot9	Pola1		Fbp2
Emc2		Acox1	Rad51		G6pc
		Acox2	Rpa2		G6pc2
		Acox3	Rtel1		Galm
		Acoxl	Rtf2		Gapdh
		Acsbg1	Senp2		Gck
		Acsbg2	Terf1		Gpi1
		Acsf2	Terf2		Hk1
		Acsf3	Tipin		Hk2
		Acsl1	Upf1		Hk3
		Acsl3	Wiz		Ldha
		Acsl4	Wrn		Ldhal6b
		Acsl5	Zmpste24		Ldhal6b
		Acsl6	Zfp830		Ldhb
		Acsm3	Zpr1		Ldhc
		Akr1c18			Pck1
		Aldh3a2			Pck2
		Alox12			Pdha1
		Alox12b			Pdha2
		Alox15			Pdhb
		Alox8			Pfkl
		Alox5			Pfkm
		Alox5ap			Pfkp
		Aloxe3			Pgam1
		Amacr			Pgam2
		Awat1			Pgam1
		Cbr1			Pgk1
		Cbr4			Pgk2
		Cpt1a			Pgm1
		Cpt1b			Pgm2
		Cpt2			Pklr
		Crat			Pkm
		Crot			Tpi1
		Cyp1a1
		Cyp1a2
		Cyp1b1
		Cyp2c65
		Cyp2c66
		Cyp2c65
		Cyp2c66
		Cyp2c65
		Cyp2c66
		Cyp2j9
		Cyp2u1
		Cyp4a31
		Cyp4a31
		Cyp4b1
		Cyp4f14
		Cyp4f15
		Cyp4f40
		Cyp4f14
		Cyp4f15
		Cyp4f39
		Cyp4f18
		Cyp4f14
		Cyp4f15
		Cyp8b1
		Dbi
		Decr1
		Decr2
		Dpep1
		Dpep2
		Dpep3
		Echs1
		Eci1
		Eci2
		Ehhadh
		Elovl1
		Elovl2
		Elovl3
		Elovl4
		Elovl5
		Elovl6
		Elovl7
		Ephx2
		Faah
		Fads1
		Fads2
		Fasn
		Ggt1
		Ggt5
		Gpx1
		Gpx2
		Gpx4
		Hacd1
		Hacd2
		Hacd3
		Hacd4
		Hacl1
		Hadh
		Hadha
		Hadhb
		Hao2
		Hpgd
		Hpgds
		Hsd17b12
		Hsd17b3
		Hsd17b4
		H2-Ke6
		Rpp14
		Lta4h
		Ltc4s
		Mapkapk2
		Mcat
		Mcee
		Mecr
		Mid1ip1
		Mlycd
		Mmaa
		Mmut
		Morc2a
		Ndufab1
		Nudt19
		Nudt7
		Olah
		Pcca
		Pccb
		Pctp
		Pecr
		Phyh
		Pla2g4a
		Pon1
		Pon2
		Pon3
		Ppard
		Ppt1
		Ppt2
		Prkaa2
		Prkab2
		Prkag2
		Prxl2b
		Ptgds
		Ptges
		Ptges2
		Ptges3
		Ptgis
		Ptgr1
		Ptgr2
		Ptgs1
		Ptgs2
		Rxra
		Scd1
		Scd2
		Scp2
		Slc22a5
		Slc25a1
		Slc25a17
		Slc25a20
		Slc27a2
		Slc27a3
		Tbxas1
		Tecr
		Tecrl
		Them4
		Them5
		Thrsp
